# Abolished frameshifting for predicted structure-stabilizing SARS-CoV-2 mutants: Implications to alternative conformations and their statistical structural analyses

**DOI:** 10.1101/2024.03.28.586935

**Authors:** Abhishek Dey, Shuting Yan, Tamar Schlick, Alain Laederach

## Abstract

The SARS-CoV-2 frameshifting element (FSE) has been intensely studied and explored as a therapeutic target for coronavirus diseases including COVID-19. Besides the intriguing virology, this small RNA is known to adopt many length-dependent conformations, as verified by multiple experimental and computational approaches. However, the role these alternative conformations play in the frameshifting mechanism and how to quantify this structural abundance has been an ongoing challenge. Here, we show by DMS and dual-luciferase functional assays that previously predicted FSE mutants (using the RAG graph theory approach) suppress structural transitions and abolish frameshifting. Furthermore, correlated mutation analysis of DMS data by three programs (DREEM, DRACO, and DANCE-MaP) reveals important differences in their estimation of specific RNA conformations, suggesting caution in the interpretation of such complex conformational landscapes. Overall, the abolished frameshifting in three different mutants confirms that all alternative conformations play a role in the pathways of ribosomal transition.
