## Supplementary material for "Abolished frameshifting for predicted structure-stabilizing SARS-CoV-2 mutants: Implications to alternative conformations and their statistical structural analyses": SARSCOV2_FSE_SNRSAM file

### Sheet: investigation
ONTOLOGY SOURCE REFERENCE
Term Source Name	OBI	CHEBI	UO
Term Source File
Term Source Version	v 1.26	v 1.26	v 1.26
Term Source Description	Ontology for Biomedical Investigations	Chemical Entity of Biological Interest	Unit Ontology
INVESTIGATION
Investigation Identifier
Investigation Title
Investigation Description
Investigation Submission Date
Investigation Public Release Date
INVESTIGATION PUBLICATIONS
Investigation PubMed ID
Investigation Publication DOI
Investigation Publication Author list
Investigation Publication Title
Investigation Publication Status
Investigation Publication Status Term Accession Number
Investigation Publication Status Term Source REF
INVESTIGATION CONTACTS
Investigation Person Last Name
Investigation Person First Name
Investigation Person Mid Initials
Investigation Person Email
Investigation Person Phone
Investigation Person Fax
Investigation Person Address
Investigation Person Affiliation
Investigation Person Roles
Investigation Person Roles Term Accession Number
Investigation Person Roles Term Source REF
STUDY
Study Identifier
Study Title	Abolished frameshifting for predicted structure-stabilizing SARS-CoV-2 mutants: Implications to alternative conformations and their statistical structural analyses
Study Submission Date
Study Public Release Date
Study Description	The SARS-CoV-2 frameshifting element (FSE) has been intensely studied and explored as a therapeutic target for coronavirus diseases including COVID-19. Besides the intriguing virology, this small RNA is known to adopt many length-dependent conformations, as verified by multiple experimental and computational approaches. However, the role these alternative conformations play in the frameshifting m…
Study File Name
STUDY DESIGN DESCRIPTORS
Study Design Type	SNRNASM
Study Design Type Term Accession Number	OBI
Study Design Type Term Source REF
STUDY PUBLICATIONS
Study PubMed ID
Study Publication DOI
Study Publication Author list	Abhishek Dey, Shuting Yan, Tamar Schlick, Alain Laederach
Study Publication Title
Study Publication Status	In preparation
Study Publication Status Term Accession Number
Study Publication Status Term Source REF	OBI
STUDY FACTORS
Study Factor Name
Study Factor Type
Study Factor Type Term Accession Number
Study Factor Type Term Source REF	CHEBI		CHEBI
STUDY ASSAYS
Study Assay Measurement Type	single nucleotide resolution mapping structure
Study Assay Measurement Type Term Accession Number
Study Assay Measurement Type Term Source REF	OBI
Study Assay Technology Type	Next-generation sequencing
Study Assay Technology Type Term Accession Number
Study Assay Technology Type Term Source REF
Study Assay Technology Platform
Study Assay File Name
STUDY PROTOCOLS
Study Protocol Name	DMS-MaP
Study Protocol Type
Study Protocol Type Term Accession Number
Study Protocol Type Term Source REF	OBI	OBI	OBI
Study Protocol Description
Study Protocol URI
Study Protocol Version
Study Protocol Parameters Name
Study Protocol Parameters Name Term Accession Number
Study Protocol Parameters Name Term Source REF
Study Protocol Components Name
Study Protocol Components Type
Study Protocol Components Type Term Accession Number
Study Protocol Components Type Term Source REF
STUDY CONTACTS
Study Person Last Name	Dey	Yan	Schlick	Laederach
Study Person First Name	Abhishek	Shuting	Tamar	Alain
Study Person Mid Initials
Study Person Email	41.abhishek@gmail.com	aimeesty@gmail.com	schlick@nyu.edu	alain@unc.edu
Study Person Phone
Study Person Fax
Study Person Address
Study Person Affiliation	National Institute of Pharmaceutical Education and Research-Raebareli	New York University	New York University	University of North Carolina at Chapel Hill
Study Person Roles	Ramalingaswami Re-entry Fellow, Principal Investigator	Postdoctoral research associate	Principal Investigator	Principal Investigator
Study Person Roles Term Accession Number
Study Person Roles Term Source REF	OBI	OBI	OBI

### Sheet: study_assays
Source Name	Characteristics[Nucleotide Sequence]	Characteristics[Nucleotide Type]	Characteristics[RNA Production]	Protocol REF	Parameter Value[Data Starts at Sequence Position]	Parameter Value[software]	Assay Name	Raw Data File	Data Starts At	Performer	Date	Factor Value[probing agent]	Factor Value[folding salt]	Factor Value[folding salt concentration]
77nt	GGGUUUGCGGUGUAAGUGCAGCCCGUCUUACACCGUGCGGCACAGGCACUAGUACUGAUGUCGUAUACAGGGCUUUU	RNA	In Vitro Transcribed RNA	DMS-MaP	1					Abhishek Dey
6XRZ(87nt)	GUUUUUAAACGGGUUUGCGGUGUAAGUGCAGCCCGUCUUACACCGUGCGGCACAGGCACUAGUACUGAUGUCGUAUACAGGGCUUUU	RNA	In Vitro Transcribed RNA	DMS-MaP	1					Abhishek Dey
3_6	GGUAUUGCGGUGUAAGUAAAGCCCGUCUUACACCGUGCGGCACAGGCACUAGUACUGAUGUCGUAUAACGGGCUUUU	RNA	In Vitro Transcribed RNA	DMS-MaP	1					Abhishek Dey
3_3	GGGUUUGCGGUGUAAGUGCAGCCCGUCUUACACCGUGCGGCACAGGCACUAGUACUGAUGUCGUAUACAGGCCCUUU	RNA	In Vitro Transcribed RNA	DMS-MaP	1					Abhishek Dey
3_5	GGGUUUGCGGUGUAAGUGCAGCCCGUCUUACACCGUGCGGCACAGGCACUAGUACUGAUGUCGUAUACAGGCCCUUU	RNA	In Vitro Transcribed RNA	DMS-MaP	1					Abhishek Dey
156nt	ACUCCGCGAACCCAUGCUUCAGUCAGCUGAUGCACAAUCGUUUUUAAACGGGUUUGCGGUGUAAGUGCAGCCCGUCUUACACCGUGCGGCACAGGCACUAGUACUGAUGUCGUAUACAGGGCUUUUGACAUCUACAAUGAUAAAGUAGCUGGUUUU	RNA	In Vitro Transcribed RNA	DMS-MaP	1					Abhishek Dey
222nt	UACACUUAAAAACACAGUCUGUACCGUCUGCGGUAUGUGGAAAGGUUAUGGCUGUAGUUGUGAUCAACUCCGCGAACCCAUGCUUCAGUCAGCUGAUGCACAAUCGUUUUUAAACGGGUUUGCGGUGUAAGUGCAGCCCGUCUUACACCGUGCGGCACAGGCACUAGUACUGAUGUCGUAUACAGGGCUUUUGACAUCUACAAUGAUAAAGUAGCUGGUUUU	RNA	In Vitro Transcribed RNA	DMS-MaP	1					Abhishek Dey
7MLX	GGCGGUGUAAGUGCAGCCCGUCUUACACCGUGCGGCACAGAAACACUGAUGUCGUAUACAGGGCG	RNA	In Vitro Transcribed RNA	DMS-MaP	1					Abhishek Dey
7LYJ	CGGUGUAAGUGCAGCCCGUCUUACACCGUGCGGCACAGCGGAAACGCUGAUGUCGUAUACAGGGCU	RNA	In Vitro Transcribed RNA	DMS-MaP	1					Abhishek Dey

### Sheet: datamatrix
77nt	6XRZ(87nt)	3_6	3_3	3_5	156nt	222nt	7MLX	7LYJ
0	0	0	0	0	0	0	0	0
0	0	0	0	0	0	0	0	0
0.191362	-0.005942	1.41889	0	0.017824	0.015413	0.144043	0.052685	0.00834
0.576791	0.047712	0.704602	0	0.336287	0.412624	0.19288	0.029502	0.001969
0.192028	0.056418	0.365018	0	0.159847	0.118581	0.668401	0.005515	0.005763
0.392484	0.30479	0.366881	0	0.186283	-0.051969	0.268874	0.007362	0.003902
0.094975	1.03291	0.046396	0	0.028631	0.043974	0.599701	0.0034	0.075419
0.149342	1.21014	0.066147	0	0.167927	0.026057	1.43718	0.005033	0.1367
0.109557	0.955242	-0.057855	-0.108398	-0.020451	0.092957	1.22523	0.09833	0.001575
0.056131	1.04496	-0.004099	0.003377	-0.027334	0.180375	0.462404	0.186139	0.198087
0.029516	0.219005	0.045651	0.042898	0.041566	0.122723	0.18288	0.00332	0.015857
0.042608	0.112733	-0.006335	0.010633	-0.005952	0.053366	0.513844	0.230365	1.43286
0.039237	0.071654	0.006149	0.004681	0.000133	0.188371	1.20536	0.016277	0.952674
0.103873	0.346629	0.040899	0.055871	0.074985	3.09181	0.24836	1.11549	0.075885
0.178858	0.480333	0.361664	0.159187	0.170887	0.128358	0.561618	1.09493	0.379172
0.044293	0.432517	-0.000932	0.012505	0.001164	-0.075377	0.55768	0.039005	0.319181
0.187795	0.035965	0.591314	0.31891	0.541257	0.039206	-0.006062	0.174467	0.242544
0.063304	0.052445	0.973941	-0.029056	0.013767	-0.021	-0.047193	0.169487	0.075061
1.28713	-0.083436	1.641	0.977191	1.26038	-0.001493	0.039487	0.119559	0.080932
0.858503	-0.010365	0.568396	0.984413	1.60246	0.006502	0.048699	0.035177	0.001289
0.119474	0.03213	-0.034098	-0.020463	0.044592	0.211056	0.101645	0.053274	-0.011168
0.103325	-0.007981	0.648424	0.105857	0.43691	0.195403	0.066371	0.039246	-0.000859
0.091017	0.009535	0.299524	11.9049	0.357003	0.157112	0.549289	0.001713	0.094748
0.089841	0.0938	0.261047	0.220609	0.285576	1.26465	0.015993	0.014376	-0.007911
0.07181	0.216518	0.097264	0.052628	0.012769	2.2878	0.022089	0.140575	0.150373
0.153576	-0.007946	0.056644	0.066102	0.117981	0.067237	0.104317	0.082348	0.005154
0.079924	0.153812	0.079376	0.001304	-0.002095	0.032896	0.083803	0.175671	0.003902
0.026576	0.0142	-0.00177	-0.007322	-0.007781	-0.026105	0.59566	0.058575	0.0189
0.024106	1.04234	0.000373	-0.001237	-0.007848	-0.046093	0.275655	0.002195	0.072019
0.123276	0.801638	0.127728	0.057275	0.082268	0.134523	0.029624	0.010842	0.026524
0.048644	0.004388	0.008944	0.040123	0.010608	0.004383	0.018288	0.047545	0.127393
0.139229	0.064675	0.191919	0.076367	0.088253	-0.100712	0.17579	0.025968	-0.001861
0.074514	0.043117	0.004099	0.035174	0.001696	0.109044	0.106817	0.566662	-0.014747
-0.143659	0.043497	-0.604544	0.051959	0.078643	0.860214	0.455076	-0.013867	0.011204
0.110537	0.016998	0.030931	0.016785	0.038208	1.74981	1.34992	-0.051963	0.501661
0.213077	0.067509	-0.010807	0.089106	0.209626	1.04435	0.712751	0.068132	0.019759
0.144639	0.009397	0.028788	-0.002976	-0.049048	1.19717	0.034316	0.611959	0.110749
0.283241	-0.010814	0.315082	0.213487	0.173081	0.439162	0.064487	0.15736	-0.011347
0.163649	-0.003317	-0.002702	0.016818	-0.059855	1.94931	0.04911	0.313756	-0.019043
0.050447	0.085508	0.013695	-0.071352	-0.072491	0.718563	0.043768	0.415272	0.184593
0.128999	0.045259	-0.061582	0.005183	-0.019985	0.346638	0.384629	1.12122	0.140995
0.266268	0.131148	0.381042	0.217399	0.272175	0.514732	1.13728	1.19439	1.14321
0.094779	0.027086	0.0218	0.029892	0.026503	0.343363	1.04286	1.45321	1.40132
0.223817	0.055347	0.294493	0.128393	0.157752	0.112271	0.044761	1.56959	2.12989
0.063343	0.036242	0.012484	-0.007356	-0.069864	0.66539	0.021644	0.7577	0.040913
0.013837	0.095769	-0.019099	-0.098769	-0.075916	1.03553	0.176818	0.489347	0.033361
0.403577	0.071827	0.849752	0.160826	0.241782	0.922394	0.300107	0.0582	-0.00179
1.89841	0.141996	1.65469	1.71943	1.7216	0.956784	1.85914	0.001847	-0.019222
1.63763	-0.009743	1.58556	1.48622	1.40922	1.29456	0.356752	0.821629	0.000394
0.606894	-0.033374	0.541937	0.519524	0.491677	-0.006695	-0.004281	0.113643	1.12617
1.08561	-0.001106	0.778016	0.997921	0.976637	-0.028754	-0.031713	0.019409	-0.007195
0.048644	0.494118	0.061768	0.039053	0.020251	-0.012089	0.000308	0.002088	0.016322
0.761999	0.011263	0.635474	0.756516	0.701536	0.158316	-0.003699	0.022916	-0.014318
0.456415	0.15737	0.611904	0.47492	0.421048	0.035304	0.004418	0.010441	-0.01507
0.090781	-0.019036	0.111797	0.109335	0.274636	0.10837	0.011678	0.067356	-0.002398
0.030574	-0.036345	0.017422	0.014946	0.015463	-0.702332	0.713299	0.813089	0.070623
0.046723	0.205669	-0.001118	-0.008259	-0.010375	-0.010741	0.034007	0.296141	1.00236
1.41973	2.17406	3.89781	1.19449	1.28503	-0.137943	0.150996	1.03363	0.40745
0.055974	1.70516	0.059253	0.03805	0.10069	-0.08371	0.17216	1.4821	1.27393
0.030848	0.489454	0.043415	0.030059	0.012802	0.074414	0.198428	0.082508	2.14757
0.0127	0.985334	-0.008385	-0.018456	-0.028065	-0.027791	0.311032	-0.018552	0
0.081805	0.014994	0.114126	-0.02822	-0.025206	0.133367	0.056679	-0.027574	-0.026703
0.019324	0.575723	0.059532	-0.010465	-0.00153	0.260184	1.64047	-0.038175	-0.018184
0.169647	0.400836	0.548459	0.026682	0.028631	0.917963	0.386342	0.033731	-0.023803
0.980132	0.018242	1.07204	0.765376	0.922302	0.016039	1.55698	0	-0.033253
0.379392	0.002591	0.718018	0.227597	0.406683	0.492865	0.442438		0
1.49397	0.015443	0.18223	0.769355	1.88391	-0.022734	1.89349
2.37294	1.47676	0.997977	1.07663	1.09329	2.52978	0.380485
0.224053	0.011367	0.909378	1.19706	0.760826	0.860648	0.039658
-0.100228	0.00881	-0.18549	0	0.002195	-0.06035	0.04596
0.01952	-0.010054	-0.338373	0	-0.218372	0.407325	0.1187
-0.183601	0.029159	0	0	-0.03874	-0.100808	0.027603
0.079924	0.00463	0.042576	0	-0.006418	0.057556	0.039247
0.077023	0.121439	0.05683	0	0.017657	0.045034	0.012432
0.067929	0.92743	0.020869	0	0.171053	-0.036798	0.042946
0.027242	0.363454	0.039315	0	0.034749	0.493058	0.166475
0	1.26297	0	0	0	0.205324	0.035822
	1.97613				0.232682	0.049419
	0.33464				1.13437	0.208736
	0.008741				1.81218	3.45457
	-0.036933				1.22072	0.140002
	-0.14165				1.56784	0.002979
	0.092971				1.06843	0.036473
	0.092936				0.099363	0.008151
	0.06053				0.141362	0.005719
	0.026292				-0.026924	0.015069
	0				0.033811	0.140824
					-0.147238	0.237435
					-0.159857	0.366992
					-0.045708	2.245
					0.295247	2.67669
					0.061747	0.260347
					0.318029	0.087193
					-0.044937	0.000856
					-0.167564	-0.008562
					0.535009	0.161715
					1.60108	0.006747
					1.25087	-0.027774
					0.42871	0.075275
					0.830882	0.965837
					0.013582	2.51336
					0.54941	1.28831
					0.718033	1.48276
					0.117232	0.428705
					0.008284	1.67366
					0.002119	0.096817
					1.35395	0.244045
					0.027887	0.39117
					0.021674	0.256956
					-0.031933	0.178975
					-0.016713	0.595386
					-0.043589	1.20153
					0.036846	1.1867
					0.594058	1.00604
					0.110922	1.3278
					1.15069	0.038425
					1.40577	0.020617
					1.35154	0.008117
					-0.025286	0.031816
					-0.047057	0.016096
					-0.162651	0.043425
					0	-0.059316
					-0.001493	0.009658
					0.154607	-0.047912
					0.245782	-0.024144
					0.437958	0.062741
					-0.029573	0.001952
					1.10378	0.159181
					0.157401	0.289731
					0.188467	0.510556
					-0.126768	0.021473
					0.070609	0.175277
					-0.051632	0.015582
					0.315091	1.29009
					0.22801	0.426753
					0.638755	0.009418
					0.671555	0.011713
					0.328962	0.010171
					0.299148	1.1644
					1.08649	0.068837
					0.830304	0.036233
					0.728003	0.341546
					1.24534	0.129865
					0.791725	0.226887
					-0.014305	0.937754
					-0.111019	1.10618
					0.081398	1.12468
					-0.085299	1.03584
					0.526388	0.846178
					-0.034486	0.048288
					-0.10365	0.079282
					0.306373	0.003322
					-0.138617	-0.014418
					-0.117954	-0.026473
					0.032607	-0.005377
					0	0.13829
						0.258394
						0.037946
						0.258566
						-0.017672
						-0.023836
						0.25062
						1.37451
						1.4993
						0.396992
						0.840527
						0.034864
						0.396547
						0.478158
						0.470795
						0.068939
						0.015103
						1.05211
						0.053323
						0.027261
						0.027158
						0.185243
						0.012671
						0.095721
						0.858952
						0.192435
						1.29074
						1.59252
						1.04217
						0.010959
						0.005411
						-0.03072
						0
						0.169797
						0.311443
						0.315553
						0.388362
						0.062638
						1.13365
						0.314799
						0.258908
						0.001918
						0.092741
						0.039144
						0.423911
						0.467302
						0.747614
						1.00231
						0.318498
						0.321752
						1.34081
						0.835527
						0.671723
						1.56044
						1.01858
						0.000377
						0.011884
						0.159557
						-0.016062
						0.52744
						0.028836
						0.019692
						0.579906
						0.064967
						-0.11507
						0.078186
						0
